# Substrate-enhanced filamentation of 3-methylcrotonyl-CoA carboxylase in *Legionella pneumophila*

**DOI:** 10.64898/2025.12.22.694428

**Authors:** Radha P. Somarathne, Riti Shrestha, Mishghan Zehra, Cole Brodeur, David Bhella, Wing-Cheung Lai, Amit Meir, Clarissa L. Durie

## Abstract

3-Methylcrotonyl-CoA carboxylase (MCC) is a biotin-dependent carboxylase that metabolizes the amino acid leucine. MCC is present in bacteria, fungi, plants, and animals. In humans, its overexpression is linked to cancer, and its deficiency is linked to inborn errors of metabolism with severe consequences, so understanding its structure and function has far reaching implications. Here, we explore the MCC from *Legionella pneumophila*, a pathogenic bacterium with a biphasic life cycle. Our endogenous holoenzyme yielded the highest resolution cryo-EM structure of MCC to date, allowing for identification of protein components by the machine learning tool ModelAngelo, confirmed independently by mass spectrometry. We also observed, for the first time, enhanced filamentation of MCC upon substrate binding. We propose that this filamentation, previously observed in the eukaryotes, but not in bacteria, may be important for cellular processes such as differentiation of life cycle or cell division.
