## Supporting Information Table 2 for "Substrate-enhanced filamentation of 3-methylcrotonyl-CoA carboxylase in *Legionella pneumophila*"

### Sheet: Sheet1
Supplementary File 2: Proteins identified by mass spectrometry
Identified gene IDs	Identified Proteins	Accession Number	Spectral counts
			Prep 1		Prep 2
			Band 1	Band 2	Band 1	Band 2
lpg1829	Biotin carboxylase	Q5ZUG9	1429	417	3035	854
lpg1827	Propionyl CoA carboxylase beta subunit	Q5ZUH1	267	1441	551	3031
groEL	Chaperonin GroEL	Q5ZXP3	213	146	513	883
aceF	Acetyltransferase component of pyruvate dehydrogenase complex	Q5ZVD7	68	28	32
lpg0466	Oxaloacetate decarboxylase alpha subunit	Q5ZYA6	61	129	117	264
yfcX	enoyl-CoA hydratase	Q5ZV44	27	1	83	15
lpg2664	Biotin carboxylase	Q5ZS55	21	158	17	70
dnaK	Chaperone protein DnaK	Q5ZTY3	21	3	138	20
tuf1	Elongation factor Tu	Q5ZYP5	13	11	4	4
metG	Methionine--tRNA ligase	Q5ZRJ9	8	1	46	4
dotB	DotB	Q5ZS43	7	13	13	16
lpdA	Dihydrolipoyl dehydrogenase	Q5ZVD8	6	65	1	30
mreB	Cell shape-determining protein MreB	Q5ZXC1	6	9	8	4
ftsZ	Cell division protein FtsZ	Q5ZSB0	5	4	6	7
lpg2216	Purine NTPase, putative	Q5ZTE6	5	1	11	1
atpD	ATP synthase subunit beta	Q5ZRA1	4	9	1	13
lpg2961	Major outer membrane protein	Q5ZRC1	4	5	5	5
atpA2	ATP synthase subunit alpha 2	Q5ZR99	3	20	4	56
rpoA	DNA-directed RNA polymerase subunit alpha	Q5ZYL8	3	6
sucD	Succinate--CoA ligase [ADP-forming] subunit alpha	Q5ZY38	3	6
accC	Biotin carboxylase	Q5ZYB0	3	4	6	8
hslU	ATP-dependent protease ATPase subunit HslU	Q5ZXU0	2	2
clpX	ATP-dependent Clp protease ATP-binding subunit ClpX	Q5ZUE0	2	3		2
rpsL	Small ribosomal subunit protein uS12	Q5ZYP8	2	1
rplB	Small ribosomal subunit protein uS2	Q5ZYP0	2	2
lpg0463	Biotin carboxyl carrier protein of acetyl-CoA carboxylase	Q5ZYA9	2	2
ppiD	Periplasmic chaperone PpiD	Q5ZUE3	2		20
legC6	Coiled-coil-containing protein	Q5ZV52	2		3
recA	Protein RecA	Q5ZUJ7	1		6	7
sucB	Dihydrolipoyllysine-residue succinyltransferase component of 2-oxoglutarate dehydrogenase complex	Q5ZY40	1	4
lpg1597	Thiolase	Q5ZV43	1	3	1	4
icd	Isocitrate dehydrogenase [NADP]	Q5ZXB6	1	4
rpsB	Small ribosomal subunit protein uS2	Q5ZUS8	1	2	3	3
sucC	Succinate--CoA ligase [ADP-forming] subunit beta	Q5ZY39	1	1
gap	Glyceraldehyde-3-phosphate dehydrogenase	Q5ZZ73	1	2
acn	Aconitate hydratase A	P37032	1	1
rpoB	DNA-directed RNA polymerase subunit beta	Q5ZYQ0	1
rpsA	30S ribosomal protein S1	Q5ZVL9	1	1	19
fusA	Elongation factor G	Q5ZYP6	1		49
lpg1806	Translocation and assembly module subunit TamA	Q5ZUJ2	1	2		2
lpg0008	Uncharacterized protein	Q5ZZK2	1		2	3
icmB	IcmB (DotO)	Q5ZYB6		1
glnA	Glutamine synthetase	Q5ZVS6		3		27
sdhA	Succinate dehydrogenase flavoprotein subunit	Q5ZY43			30	7
guaB	Inosine-5'-monophosphate dehydrogenase	Q5ZUR9		2
rho	Transcription termination factor Rho	Q5ZRE8		4	1	10
lpg2853	KQDN repeat-containing protein	Q5ZRM7				2
lpg0541	Probable membrane protein YdgA-like	Q5ZY32		11	5	55
lpg1810	Long chain fatty acid transporter	Q5ZUI8		1		2
sidD	Adenosine monophosphate-protein hydrolase SidD	Q5ZSQ2		1
lpg0081	Type IV secretion protein Dot	Q5ZZD0		3
glyA	Serine hydroxymethyltransferase	Q5ZXK6		4
lpg2842	PhoH protein (Phosphate starvation inducible protein)	Q5ZRN8		3		3
rpoC	DNA-directed RNA polymerase subunit beta	Q5ZYP9		2
fadD-1	Long-chain-fatty-acid--CoA ligase	Q5ZV86		5	17	34
lpg2959	UPF0422 protein lpg2959	Q5ZRC3				6
tolA	TolA colicin import membrane protein	Q5ZV68
lpg2222	TPR repeat protein, protein-protein interaction	Q5ZTE0
glpD	Glycerol-3-phosphate dehydrogenase	Q5ZVM7		10		3
argG	Argininosuccinate synthase	Q5ZY78		2
lpg2526	Uncharacterized protein	Q5ZSJ1		2		5
icmX	IcmX (IcmY)	Q5ZS30
aspS	Aspartate--tRNA(Asp/Asn) ligase	Q5ZVG2			5	8
hflK	Protein HflK	Q5ZY88
ftsA	Cell division protein FtsA	Q5ZSA9		2	8	6
lpg2965	Thioredoxin peroxidase	Q5ZRB7
lpg0903	DegP protease (Do-like, S2-serine-like)	Q5ZX30
lpg2897	Cytochrome c oxidase subunit 2	Q5ZRI4
lpg0977	Single-stranded DNA-binding protein	Q5ZWV8		1
purA	Adenylosuccinate synthetase	Q5ZY86		2		3
rplT	Large ribosomal subunit protein bL20	Q5ZS07		1
rpsC	Small ribosomal subunit protein uS3	Q5ZYN7		1	4	2
lpg2942	Major outer membrane protein	Q5ZRE0
ffh	Signal recognition particle protein	Q5ZYH2		1		2
lpg2807	Patatin family protein	Q5ZRS3
lpg2527	Type IV secretion protein Dot	Q5ZSJ0		1
glmS	Glutamine--fructose-6-phosphate aminotransferase [isomerizing]	Q5ZRP4			33	10
tyrS	Tyrosine--tRNA ligase	Q5ZY07
tig	Trigger factor	Q5ZUD8		1		21
rplN	Large ribosomal subunit protein uL14	Q5ZYN3
secB	Protein-export protein SecB	Q5ZT57			2	1
secD	Protein translocase subunit SecD	Q5ZU07				13
ychF	Ribosome-binding ATPase YchF	Q5ZS65
lpg2493	Small heat shock protein HspC2	Q5ZSM4
lysS	Lysine--tRNA ligase	Q5ZUL6				4
sidJ	Calmodulin-dependent glutamylase SidJ	Q5ZTK6
dhs1	Phospho-2-dehydro-3-deoxyheptonate aldolase	Q5ZTY1
lpg1276	Electron transfer flavoprotein-ubiquinone oxidoreductase	Q5ZW12		2	1	18
lpg1291	histidine kinase	Q5ZVZ7
coaBC	Coenzyme A biosynthesis bifunctional protein CoaBC	Q5ZSM9
rplE	Large ribosomal subunit protein uL5	Q5ZYN1
hutH	Histidine ammonia-lyase	Q5ZVR0				7
lpg0773	Polysaccharide ABC transporter, ATP binding protein	Q5ZXF8
pepA	Probable cytosol aminopeptidase	Q5ZS88
asd	Aspartate-semialdehyde dehydrogenase	Q5ZT63
dotM	Type 4 apparatus protein DotM	Q5ZYC7
lpg0497	adenosine deaminase	Q5ZY75
infB	Translation initiation factor IF-2	Q5ZRV4
nuoD	NADH-quinone oxidoreductase subunit D	Q5ZRU1
lpg2529	Dot/Icm T4SS effector	Q5ZSI8			3	8
lpg2960	Major outer membrane protein	Q5ZRC2
lpg0900	AsmA domain-containing protein	Q5ZX33		1		6
asnS	Asparagine--tRNA ligase	Q5ZT80		1		2
fadH	2,4-dienoyl-CoA reductase FadH1	Q5ZT18			8
lpg0470	Probable fructose-bisphosphate aldolase class 1	Q5ZYA2
ubiH	2-octaprenyl-6-methoxyphenol hydroxylase	Q5ZZD3
pheS	Phenylalanine--tRNA ligase alpha subunit	Q5ZS08
fum	Fumarate hydratase class II	Q5ZRE5
lpg2847	Putative auto-transporter adhesin head GIN domain-containing protein	Q5ZRN3
lpg1155	pyruvate decarboxylase	Q5ZWD0		2		6
dlpA	Protein DlpA	Q48806
abcT3	ABC transporter ATP binding protein	Q5ZW11				6
murA	UDP-N-acetylglucosamine 1-carboxyvinyltransferase	Q5ZX85				8
lepA	Elongation factor 4	Q5ZUD2
fadA	acetyl-CoA C-acyltransferase	Q5ZVT7
lpg0617	Major outer membrane protein	Q5ZXW4
mdh	Malate dehydrogenase	Q5ZT13
lpg0699	Outer membrane protein TolC	Q5ZXN2
ftsH	ATP-dependent zinc metalloprotease FtsH	Q5ZRT2			10
lpg2261	Phosphate acetyl/butyryltransferase family protein includes: (Dehydratase mit MaoC domain	Q5ZTA1
metK	S-adenosylmethionine synthase	Q5ZTY6
lpg2399	Hypothetical virulence protein	Q5ZSW7
plsX	Phosphate acyltransferase	Q5ZVP8
lpg1831	Acetoacetyl CoA synthetase	Q5ZUG7			56	1
htpG	Chaperone protein HtpG	Q5ZVS1			35	6
lpg0765	Tetratricopeptide repeat domain 8	Q5ZXG6			17	21
dacB	D-alanyl-D-alanine carboxypeptidase, fraction B penicillin binding protein 4	Q5ZSD0			9	26
prkA	Serine protein kinase	Q5ZRS0			24	3
ettA	Energy-dependent translational throttle protein EttA	Q5ZXM8			4	16
nusA	Transcription termination/antitermination protein NusA	Q5ZRV3				20
lpg0141	oligopeptidase A	Q5ZZ70			23
lpg2912	Uncharacterized protein	Q5ZRH0				12
hutU	Urocanate hydratase	Q5ZVR1			4	11
pyrG	CTP synthase	Q5ZWA4				3
lpg1651	IolC/IolB transferase kinase protein	Q5ZUZ1			16	2
lpg2225	Expressed protein (GH3 homolog)	Q5ZTD7				16
lpg1351	Piperidine-6-carboxylate dehydrogenase	Q5ZVT9				17
argS	Arginine--tRNA ligase	Q5ZTX7			7	7
lpg2898	Cytochrome c	Q5ZRI3				13
katG2	Catalase-peroxidase 2	Q5ZZ17			13
ppk	Polyphosphate kinase	Q5ZYS2			15
yidC	Membrane protein insertase YidC	Q5ZR81				11
hupB	HupB DNA binding protein HU-beta	Q5ZUE2			2	5
pnp	Polyribonucleotide nucleotidyltransferase	Q5ZRV8			11
lpg0805	Phosphoenolpyruvate synthase	Q5ZXC7			6	2
lpg0659	ABC transporter ElsE	Q5ZXS2			1	12
thrS	Threonine--tRNA ligase	Q5ZS05			11
speA	Arginine decarboxylase	A0A572			11
glnS	Glutamine--tRNA ligase	Q5ZVY2			4	3
lpg2176	Probable sphingosine-1-phosphate lyase	Q5ZTI6			3	3
lpg2486	phosphomannomutase	Q5ZSN1			1	6
minD	Septum site-determining protein MinD	Q5ZUR8			6	3
lpg0110	2-oxoacid dehydrogenase acyltransferase catalytic domain-containing protein	Q5ZZA1			5	5
proS	Proline--tRNA ligase	Q5ZXN7			9
lpg0634	Type IV secretion protein Dot	Q5ZXU7				8
lpg0934	DamX-related protein	Q5ZWZ9				7
pepO	Metallopeptidase PepO, peptidase, M13 family	Q5ZSB2			6
spoT	guanosine-3',5'-bis(diphosphate) 3'-diphosphatase	Q5ZTZ9			7
lpg1922	DNA 5'-3' helicase	Q5ZU85			7
lpg0183	Amine oxidase, flavin containing	Q5ZZ28				7
lpg0748	LPS biosynthesis protein, PseA-like	Q5ZXI3				6
mmsA	methylmalonate-semialdehyde dehydrogenase (CoA acylating)	Q5ZZ82				8
lpg0829	Two component histidine kinase, GGDEF domain protein/EAL domain protein	Q5ZXA3			1	3
pilQ	Type IV pilus biogenesis protein PilQ	Q5ZX02			4
lpg1852	Alkaline phosphatase	Q5ZUE6				4
edd	Phosphogluconate dehydratase	Q5ZYF4			5	1
lpg0744	diguanylate cyclase	Q5ZXI7				4
uvrD	DNA 3'-5' helicase	Q5ZUF6			5
tktA	Transketolase	Q5ZZ72			6
yvfE	GDP-perosamine synthase	Q5ZXH6				2
tolC	Agglutination protein	Q5ZXA5			2	2
gbsA	Glycine betaine aldehyde dehydrogenase	Q5ZYX3				3
lpg0467	Neutral metalloproteinase	Q5ZYA5				3
dnaZX	DNA polymerase III subunit gamma/tau	Q5ZRX2			4	1
glyS	Glycine--tRNA ligase beta subunit	Q5ZUF9			6
yafH	Acyl-coenzyme A dehydrogenase	Q5ZUR7			4
lpg0708	IcmL-like	Q5ZXM3			5
pgi	Glucose-6-phosphate isomerase	Q5ZXH2				2
recN	DNA repair protein RecN	Q5ZRQ6				2
bipA	Large ribosomal subunit assembly factor BipA	Q5ZRQ8			4
iolD	Myo-inositol catabolism protein IolD	Q5ZUZ2			4
ftsK	DNA translocase FtsK	Q5ZUM7			2
nrdA	Ribonucleoside-diphosphate reductase	Q5ZUL9
lpg2252	Glutamine synthetase	Q5ZTB0				4
lpg0663	Soluble lytic murein transglycosylase	Q5ZXR8				4
yfhG	DhaL domain-containing protein	Q5ZZ08				4
lpg2902	DUF1841 domain-containing protein	Q5ZRI0			3
icmE	IcmE (DotG)	Q5ZYC1			2	1
sclB	Tail fiber protein	Q5ZS75				3
lpg1319	Type II secretion system protein E	Q5ZVW9				3
lpg0947	2-oxoglutarate ferredoxin oxidoreductase alpha subunit	Q5ZWY7				3
pykA	Pyruvate kinase	Q5ZZ75				2
cysS	Cysteine--tRNA ligase	Q5ZVY1				2
lpg0642	Uncharacterized protein	Q5ZXT9				2
lpg2251	Succinate semialdehyde dehydrogenase	Q5ZTB1				2
zwf	Glucose-6-phosphate 1-dehydrogenase	Q5ZYF6				3
lpg1560	Dihydrolipoamide acetyltransferase component of pyruvate dehydrogenase complex	Q5ZV80				2
rep	ATP-dependent DNA helicase Rep	Q5ZRR4			2
lpg2248	Dot/Icm T4SS effector	Q5ZTB4			2
wbmI	asparagine synthase (glutamine-hydrolyzing)	Q5ZRD3				2
cl	ATP binding protease component ClpA	Q5ZXB4			2
lpg1088	Aminoglycoside (3'') (9) adenylyltransferase	Q5ZWJ7			2
pcoA	Copper efflux ATPase	Q5ZWQ0				2
The resulting MS/MS data were analyzed using Mascot (version 3.1.0; Matrix Science, London, UK) against the Legionella pneumophila Philadelphia-1 protein database. Protein identifications were validated in Scaffold (v5.3.4; Proteome Software Inc., Portland, OR) using Protein Prophet algorithm40 at >99% probability, requiring at least two identified peptides. Results were filtered to retain protei…
